# Development of first linkage map for *Silphium integrifolium* (*Asteraceae*) enables identification of sporophytic self-incompatibility locus

**DOI:** 10.1101/2021.01.29.428840

**Authors:** John H. Price, Andrew R. Raduski, Yaniv Brandvain, David L. Van Tassel, Kevin P. Smith

## Abstract

- *Silphium integrifolium* (*Asteraceae*) has been identified as a candidate for domestication as a perennial oilseed crop and has a sporophytic self-incompatibility system—the genetic basis of which is not well understood in the *Asteraceae*. To address this gap, we sought to map the genomic location of the self-recognition locus (S-locus) in this species.
- We used a biparental population and genotyping-by-sequencing to create the first genetic linkage map for this species. Then we developed a novel crossing scheme and set of analysis methods in order to infer S-locus genotypes for a subset of these individuals, allowing us to map the trait. Finally, we identified potential gene candidates using synteny analysis with the annual sunflower (*Helianthus annuus*) genome.
- Our linkage map contains 198 SNP markers and resolved into the correct number of linkage groups. We were able to successfully map the S-locus and identify several potential gene candidates in the sunflower syntenic region.
- Our method is effective and efficient, allowed us to map the *S. integrifolium* S-locus using fewer resources than previous studies, and could be readily be applied to other species. Our best gene candidate appears to be worthy of future work in *S. integrifolium* and other *Asteraceae* species.
