## Supplementary material for "Development of first linkage map for *Silphium integrifolium* (*Asteraceae*) enables identification of sporophytic self-incompatibility locus": Table S1

Linkage_Group	Centimorgan_position	Marker_name
1	0	231184
1	10.396	154229
1	24.23	5031
1	56.748	269492
1	57.509	39327
1	60.631	130703
1	63.377	130702
1	67.841	62496
1	68.027	215244
1	79.418	8567
1	96.441	264501
1	108.025	201327
1	110.031	91200
1	110.465	121155
1	110.912	232180
1	117.42	232182
1	124.295	227095
1	131.633	237961
1	136.093	293853
1	137.522	191249
1	148.973	138201
1	153.395	3612
1	170.988	140321
1	171.376	140320
1	171.376	268952
1	188.809	290579
1	189.195	177434
1	193.842	184423
1	200.83	90939
2	0	19016
2	0.354	193694
2	13.787	36540
2	26.428	216084
2	29.42	281237
2	33.11	237607
2	35.109	261470
2	40.514	271198
2	58.243	240868
2	95.5	92927
2	99.243	142277
2	99.946	132775
2	101.611	224716
2	101.705	91148
2	101.899	224715
2	105.014	35542
2	109.535	109296
2	114.686	247115
2	119.836	254319
2	120.369	118779
2	120.714	118778
2	126.329	185443
2	127.578	221670
2	128.228	80556
2	130.903	16612
2	135.307	67901
2	140.866	104008
2	143.058	140641
2	146.552	155123
2	152.939	257913
2	157.695	190451
2	166.229	23361
2	169.684	198891
2	183.602	90192
3	0	292386
3	13.993	255210
3	18.829	60935
3	24.146	266575
3	27.587	241231
3	29.547	281370
3	30.809	211047
3	54.396	81226
3	72.396	173362
3	72.756	253998
3	77.583	202182
3	87.508	269307
3	92.927	249607
3	98.114	38735
3	103.331	128270
3	109.219	125047
3	115.885	162973
3	123.578	56480
3	125.765	170109
3	134.079	140260
3	138.4	151776
3	140.33	76693
3	140.33	121139
3	143.177	74331
3	145.16	26673
3	145.16	26672
3	146.117	10873
3	154.874	48864
3	160.933	120066
3	162.6	238303
3	170.17	31666
4	0	85106
4	6.794	44357
4	12.425	113367
4	17.589	195906
4	20.726	46446
4	22.562	141228
4	23.845	266772
4	25.149	277863
4	26.017	230345
4	28.54	128795
4	31.913	128796
4	55.532	143060
4	63.451	259879
4	68.951	202878
4	79.244	53896
4	87.482	191893
4	87.865	210583
4	89.075	161938
4	96.266	84134
4	99.023	126610
4	99.399	22750
4	102.294	233833
4	102.705	233834
4	111.084	104476
4	111.299	159647
4	111.299	159646
4	111.978	237675
4	117.829	107846
4	123.551	213518
4	123.551	213519
4	124.388	184256
4	124.794	54950
4	124.794	54949
4	126.651	237301
4	126.651	240756
4	131.795	91162
4	138.747	177706
4	142.699	22730
4	142.699	242402
5	0	178197
5	3.585	136330
5	18.717	223379
5	24.415	125229
5	28.358	153609
5	33.622	220971
5	47.517	257922
5	47.68	39770
5	50.529	171000
5	54.165	183615
5	61.271	7363
5	62.378	205170
5	78.345	276761
5	79.958	213139
5	85.823	145616
5	111.977	161999
5	115.092	143137
5	115.858	178122
5	120.853	63452
5	122.551	262144
6	0	108950
6	3.349	170471
6	9.032	120685
6	18.916	211804
6	18.916	272299
6	27.723	125214
6	31.285	247873
6	40.868	79503
6	45.886	153717
6	45.886	228616
6	48.548	229498
6	50.902	110097
6	64.648	63583
6	79.781	263956
6	80.139	263955
6	86.005	60090
6	94.703	252297
6	99.74	55460
6	104.229	47154
6	105.741	172111
6	119.293	218937
7	0	97442
7	15.2	247640
7	23.037	223808
7	26.073	2674
7	26.853	244172
7	40.065	49692
7	46.72	96806
7	47.572	259494
7	49.972	61007
7	50.353	129029
7	54.953	103910
7	58.283	5569
7	62.734	269798
7	68.588	15107
7	73.985	25534
7	75.634	115068
7	76.699	122197
7	77.528	68435
7	79.647	193581
7	83.317	129043
7	91.463	215065
7	103.963	243025
7	106.73	134408
7	109.957	105290
