## Supplementary material for "Development of first linkage map for *Silphium integrifolium* (*Asteraceae*) enables identification of sporophytic self-incompatibility locus": Table S2

Mother	Father	Filled_seeds	Total_seeds	Seed_set	Year
1	2	33	49	0.673469388	2018
1	3	0	55	0	2018
1	47	0	56	0	2019
1	58	29	56	0.517857143	2018
1	110	0	51	0	2019
2	1	28	38	0.736842105	2018
2	3	27	35	0.771428571	2018
2	5	24	36	0.666666667	2019
2	16	29	34	0.852941176	2019
2	58	0	32	0	2019
2	191	2	34	0.058823529	2018
2	192	1	35	0.028571429	2019
3	1	36	37	0.972972973	2019
3	2	12	49	0.244897959	2018
3	7	42	46	0.913043478	2018
3	58	44	45	0.977777778	2018
5	2	36	53	0.679245283	2019
5	6	0	50	0	2018
5	7	0	51	0	2018
5	56	0	52	0	2018
6	5	34	36	0.944444444	2018
6	7	46	49	0.93877551	2018
6	10	39	47	0.829787234	2018
6	56	3	43	0.069767442	2018
7	3	36	39	0.923076923	2018
7	5	0	37	0	2018
7	6	38	39	0.974358974	2019
7	56	0	38	0	2018
9	10	49	49	1	2019
9	11	41	49	0.836734694	2018
9	12	14	43	0.325581395	2018
9	14	47	51	0.921568627	2018
10	6	35	42	0.833333333	2018
10	9	7	37	0.189189189	2018
10	11	11	50	0.22	2018
10	12	0	51	0	2018
10	114	0	43	0	2019
11	9	0	42	0	2019
11	10	0	37	0	2019
11	12	3	41	0.073170732	2019
12	9	2	45	0.044444444	2019
12	10	0	54	0	2018
12	11	6	44	0.136363636	2018
12	95	0	47	0	2019
13	14	0	34	0	2018
13	17	0	33	0	2019
13	47	13	41	0.317073171	2018
13	48	5	36	0.138888889	2018
14	9	29	33	0.878787879	2019
14	13	0	35	0	2018
14	47	0	29	0	2018
14	48	3	40	0.075	2018
16	2	32	50	0.64	2018
17	13	0	32	0	2019
17	18	0	44	0	2018
17	44	36	51	0.705882353	2018
17	45	27	47	0.574468085	2018
18	17	0	46	0	2018
18	44	2	33	0.060606061	2019
18	45	40	42	0.952380952	2018
19	21	31	51	0.607843137	2018
19	22	24	44	0.545454545	2019
19	39	36	51	0.705882353	2018
21	19	32	34	0.941176471	2019
21	22	20	53	0.377358491	2018
21	24	29	50	0.58	2018
21	39	39	44	0.886363636	2018
22	19	22	33	0.666666667	2018
22	21	0	25	0	2018
22	39	8	41	0.195121951	2018
23	24	37	39	0.948717949	2018
23	26	1	31	0.032258065	2018
23	28	3	35	0.085714286	2018
23	54	23	35	0.657142857	2019
24	21	24	38	0.631578947	2018
24	23	38	43	0.88372093	2018
24	25	0	23	0	2019
24	26	1	45	0.022222222	2018
25	24	0	51	0	2018
25	26	0	48	0	2018
26	23	1	38	0.026315789	2019
26	24	5	47	0.106382979	2019
26	25	0	42	0	2019
27	192	41	45	0.911111111	2018
28	23	1	48	0.020833333	2018
28	29	0	52	0	2018
28	30	0	49	0	2018
28	33	1	50	0.02	2018
29	28	0	48	0	2018
29	30	0	51	0	2018
29	33	1	41	0.024390244	2018
30	29	0	44	0	2018
30	33	0	47	0	2018
33	28	2	46	0.043478261	2018
33	29	18	42	0.428571429	2018
33	30	0	45	0	2018
33	35	6	47	0.127659574	2018
33	48	20	35	0.571428571	2019
35	33	27	44	0.613636364	2018
35	36	5	46	0.108695652	2018
35	37	13	43	0.302325581	2018
35	86	29	42	0.69047619	2018
36	35	0	38	0	2018
36	37	16	45	0.355555556	2018
37	35	0	40	0	2018
39	21	52	56	0.928571429	2018
39	22	37	54	0.685185185	2019
44	17	0	54	0	2019
44	45	25	49	0.510204082	2018
45	17	25	38	0.657894737	2019
45	18	36	38	0.947368421	2018
45	44	2	37	0.054054054	2018
45	47	16	37	0.432432432	2018
47	1	18	35	0.514285714	2019
47	13	22	81	0.271604938	2018
47	14	37	52	0.711538462	2019
47	45	21	40	0.525	2018
47	48	12	49	0.244897959	2018
48	13	41	50	0.82	2018
48	14	0	40	0	2018
48	33	0	36	0	2019
48	47	0	51	0	2018
51	10	0	37	0	2019
51	52	32	49	0.653061224	2018
52	50	0	38	0	2018
52	51	8	44	0.181818182	2018
52	53	37	44	0.840909091	2019
53	52	5	80	0.0625	2018
54	23	0	33	0	2019
54	62	1	55	0.018181818	2019
54	65	53	57	0.929824561	2018
54	67	1	52	0.019230769	2018
56	5	31	50	0.62	2018
56	6	0	37	0	2019
56	7	21	44	0.477272727	2018
58	1	14	33	0.424242424	2018
58	2	0	46	0	2018
58	3	13	95	0.136842105	2019
62	54	0	42	0	2019
64	114	41	51	0.803921569	2019
65	54	22	24	0.916666667	2018
65	67	23	25	0.92	2018
67	54	0	40	0	2018
67	65	36	41	0.87804878	2018
67	109	0	40	0	2018
72	73	26	39	0.666666667	2018
72	109	20	31	0.64516129	2018
72	110	19	33	0.575757576	2018
72	115	23	39	0.58974359	2018
73	72	6	42	0.142857143	2018
73	109	0	38	0	2018
73	110	2	48	0.041666667	2018
76	103	31	35	0.885714286	2018
76	104	21	38	0.552631579	2018
77	103	29	32	0.90625	2019
78	79	31	37	0.837837838	2019
78	104	2	31	0.064516129	2019
79	78	28	48	0.583333333	2018
79	104	0	38	0	2018
80	102	28	43	0.651162791	2018
86	35	0	41	0	2018
86	36	0	50	0	2018
86	51	1	52	0.019230769	2018
95	12	1	40	0.025	2019
95	97	0	34	0	2018
95	146	0	36	0	2019
97	95	14	35	0.4	2018
97	146	1	33	0.03030303	2018
97	147	1	30	0.033333333	2018
101	39	36	37	0.972972973	2019
101	102	28	34	0.823529412	2018
102	80	2	44	0.045454545	2019
102	101	0	43	0	2018
103	76	1	53	0.018867925	2019
103	77	46	51	0.901960784	2018
103	104	43	52	0.826923077	2019
103	146	1	50	0.02	2018
104	76	33	36	0.916666667	2019
104	78	0	47	0	2018
104	79	20	30	0.666666667	2019
104	103	0	30	0	2018
104	112	34	40	0.85	2019
109	67	0	37	0	2018
109	72	19	43	0.441860465	2018
109	73	0	43	0	2018
109	110	0	41	0	2019
109	146	0	44	0	2019
110	1	2	42	0.047619048	2019
110	72	0	36	0	2018
110	73	2	38	0.052631579	2019
110	109	0	37	0	2018
112	104	1	31	0.032258065	2018
112	114	2	48	0.041666667	2018
112	115	0	27	0	2018
113	114	36	38	0.947368421	2018
113	115	37	82	0.45122	2018
114	10	31	36	0.861111111	2019
114	64	35	40	0.875	2019
114	112	25	35	0.714285714	2019
114	113	34	38	0.894736842	2018
114	115	1	31	0.032258065	2018
115	72	28	44	0.636363636	2018
115	112	21	40	0.525	2019
115	113	36	86	0.418604651	2018
115	114	3	42	0.071428571	2018
124	190	0	38	0	2018
124	190	1	34	0.029411765	2019
124	191	35	37	0.945945946	2018
124	192	34	36	0.944444444	2018
142	147	0	33	0	2018
142	156	0	48	0	2019
142	159	1	34	0.029411765	2018
143	156	17	35	0.485714286	2018
143	159	31	35	0.885714286	2018
146	95	0	47	0	2018
146	97	0	37	0	2018
146	103	1	40	0.025	2019
146	109	1	40	0.025	2019
146	147	0	43	0	2018
147	97	3	26	0.115384615	2018
147	142	0	40	0	2019
147	146	2	37	0.054054054	2018
156	142	0	43	0	2018
156	143	1	36	0.027777778	2019
156	159	0	39	0	2019
159	142	1	47	0.021276596	2019
159	143	40	41	0.975609756	2019
159	156	35	40	0.875	2018
159	165	0	28	0	2018
162	163	5	47	0.106382979	2019
162	164	0	37	0	2018
163	162	21	24	0.875	2018
163	164	2	35	0.057142857	2019
163	194	24	30	0.8	2018
164	162	5	32	0.15625	2018
164	163	19	46	0.413043478	2018
164	165	19	36	0.527777778	2018
165	159	0	43	0	2018
165	163	43	48	0.895833333	2018
165	164	35	39	0.897435897	2018
168	177	30	36	0.833333333	2018
168	190	20	27	0.740740741	2018
168	194	33	35	0.942857143	2018
169	177	41	41	1	2018
169	194	24	36	0.666666667	2018
177	168	2	34	0.058823529	2018
177	169	0	32	0	2019
177	194	0	33	0	2018
190	124	0	30	0	2018
190	124	1	42	0.023809524	2019
190	168	35	48	0.729166667	2018
190	191	2	80	0.025	2019
190	192	28	34	0.823529412	2018
191	2	1	52	0.019230769	2018
191	124	7	48	0.145833333	2018
191	190	40	102	0.392156863	2019
191	192	33	54	0.611111111	2018
192	2	0	43	0	2019
192	27	32	45	0.711111111	2019
192	124	46	52	0.884615385	2018
192	190	37	44	0.840909091	2018
192	191	4	36	0.111111111	2018
192	194	45	51	0.882352941	2019
194	163	33	38	0.868421053	2018
194	168	43	49	0.87755102	2018
194	169	36	52	0.692307692	2018
194	177	0	55	0	2019
194	192	39	48	0.8125	2019
